# OHNOLOGS v2: A comprehensive resource for the genes retained from whole genome duplication in vertebrates

**DOI:** 10.1101/717124

**Authors:** Param Priya Singh, Hervé Isambert

## Abstract

All vertebrates including human have evolved from an ancestor that underwent two rounds of whole genome duplication (2R-WGD). In addition, teleost fish underwent an additional third round of genome duplication (3R-WGD). The genes retained from these genome duplications, so-called ohnologs, have been instrumental in the evolution of vertebrate complexity, developmental patterns and susceptibility to genetic diseases. However, the identification of vertebrate ohnologs has been challenging, due to lineage specific genome rearrangements since 2R- and 3R-WGD. We have previously identified vertebrate ohnologs using a novel synteny comparison across multiple genomes. Here, we refine and apply this approach on 27 vertebrate genomes to identify ohnologs from both 2R- and 3R-WGD, while taking into account the phylogenetically biased sampling of available species. We assemble vertebrate ohnolog pairs and families in an expanded OHNOLOGS v2 database, which also includes non-protein coding RNA genes. We find that teleost fish have retained most 2R-WGD ohnologs common to amniotes, which have also retained significantly more ohnologs from 3R-WGD, whereas a higher rate of 2R-WGD ohnolog loss is observed in sauropsids compared to mammals and fish. OHNOLOGS v2 should allow deeper evolutionary genomic analysis of the impact of WGD on vertebrates and can be freely accessed at http://ohnologs.curie.fr.
