## Supplementary Table for "OHNOLOGS v2: A comprehensive resource for the genes retained from whole genome duplication in vertebrates"

### Sheet: Table S1
Vertebrate species included for 2R-WGD analysis
Organism	Scientific name	Group
Anole lizard	Anolis carolinensis	Sauropsida
Cat	Felis catus	Mammals
Chicken	Gallus gallus	Sauropsida
Chimpanzee	Pan troglodytes	Mammals
Cow	Bos taurus	Mammals
Dog	Canis lupus familiaris	Mammals
Gorilla	Gorilla gorilla gorilla	Mammals
Horse	Equus caballus	Mammals
Human	Homo sapiens	Mammals
Macaque	Macaca mulatta	Mammals
Marmoset	Callithrix jacchus	Mammals
Medaka	Oryzias latipes	Teleost fish
Mouse	Mus musculus	Mammals
Olive baboon	Papio anubis	Mammals
Opossum	Monodelphis domestica	Mammals
Orangutan	Pongo abelii	Mammals
Pig	Sus scrofa	Mammals
Rabbit	Oryctolagus cuniculus	Mammals
Rat	Rattus norvegicus	Mammals
Sheep	Ovis aries	Mammals
Spotted gar	Lepisosteus oculatus	Fish
Stickleback	Gasterosteus aculeatus	Teleost fish
Tetraodon	Tetraodon nigroviridis	Teleost fish
Turkey	Meleagris gallopavo	Sauropsida
Vervet-AGM	Chlorocebus sabaeus	Mammals
Zebra Finch	Taeniopygia guttata	Sauropsida
Zebrafish	Danio rerio	Teleost fish
Teleost fish species included for 3R-WGD analysis
Organism	Scientific name	Group
Medaka	Oryzias latipes	Teleost fish
Stickleback	Gasterosteus aculeatus
Tetraodon	Tetraodon nigroviridis
Zebrafish	Danio rerio
Outgroup organisms for 2R-WGD analysis
Organism	Scientific name
Amphioxus*	Branchiostoma floridae
C.intestinalis	Ciona intestinalis
C.savignyi	Ciona savignyi
Fruitfly	Drosophila melanogaster
Worm	Caenorhabditis elegans
Outgroup organisms for 3R-WGD analysis
Organism	Scientific name
Chicken	Gallus gallus
Coelacanth	Latimeria chalumnae
Dog	Canis lupus familiaris
Human	Homo sapiens
Mouse	Mus musculus
Pig	Sus scrofa
Spotted gar	Lepisosteus oculatus
*Amphioxus genome data has been obtained from JGI. All the other organisms and annotations are based on Ensembl version 84.

### Sheet: Table S2
The estimated divergence time in million years is from the TimeTree database (http://www.timetree.org/), downloaded on 2018-Feb-14.
		Homo sapiens	Anolis carolinensis	Felis catus	Gallus gallus	Pan troglodytes	Bos taurus	Canis lupus familiaris	Gorilla gorilla gorilla	Equus caballus	Macaca mulatta	Callithrix jacchus	Mus musculus	Papio anubis	Monodelphis domestica	Pongo abelii	Sus scrofa	Oryctolagus cuniculus	Rattus norvegicus	Ovis aries	Meleagris gallopavo	Chlorocebus sabaeus	Taeniopygia guttata	Lepisosteus oculatus	Gasterosteus aculeatus	Oryzias latipes	Tetraodon nigroviridis	Danio rerio
Human	Homo sapiens	0
Anole lizard	Anolis carolinensis	312	0
Cat	Felis catus	96	312	0
Chicken	Gallus gallus	312	280	312	0
Chimpanzee	Pan troglodytes	6.65	312	96	312	0
Cow	Bos taurus	96	312	78	312	96	0
Dog	Canis lupus familiaris	96	312	54	312	96	78	0
Gorilla	Gorilla gorilla gorilla	9.06	312	96	312	9.06	96	96	0
Horse	Equus caballus	96	312	77	312	96	78	77	96	0
Macaque	Macaca mulatta	29.44	312	96	312	29.44	96	96	29.44	96	0
Marmoset	Callithrix jacchus	43.2	312	96	312	43.2	96	96	43.2	96	43.2	0
Mouse	Mus musculus	90	312	96	312	90	96	96	90	96	90	90	0
Olive baboon	Papio anubis	29.44	312	96	312	29.44	96	96	29.44	96	12.4	43.2	90	0
Opossum	Monodelphis domestica	159	312	159	312	159	159	159	159	159	159	159	159	159	0
Orangutan	Pongo abelii	15.76	312	96	312	15.76	96	96	15.76	96	28.1	43.2	90	29.44	159	0
Pig	Sus scrofa	96	312	78	312	96	62	78	96	78	96	96	96	96	159	96	0
Rabbit	Oryctolagus cuniculus	90	312	96	312	90	96	96	90	96	90	90	82	90	159	90	96	0
Rat	Rattus norvegicus	90	312	96	312	90	96	96	90	96	90	90	20.9	90	159	90	94	82	0
Sheep	Ovis aries	96	312	78	312	96	24.6	78	96	78	96	96	94	96	159	96	62	96	96	0
Turkey	Meleagris gallopavo	312	280	312	37	312	312	312	312	312	312	312	312	312	312	312	312	312	312	312	0
Vervet-AGM	Chlorocebus sabaeus	29.44	312	96	312	29.44	96	96	29.44	96	13.7	43.2	90	13.7	159	29.44	96	90	90	96	312	0
Zebra Finch	Taeniopygia guttata	312	280	312	98	312	312	312	312	312	312	312	312	312	312	312	312	312	312	312	98	312	0
Spotted gar	Lepisosteus oculatus	435	435	435	435	435	435	435	435	435	435	435	435	435	435	435	435	435	435	435	435	435	435	0
Stickleback	Gasterosteus aculeatus	435	435	435	435	435	435	435	435	435	435	435	435	435	435	435	435	435	435	435	435	435	435	315	0
Medaka	Oryzias latipes	435	435	435	435	435	435	435	435	435	435	435	435	435	435	435	435	435	435	435	435	435	435	315	128	0
Tetraodon	Tetraodon nigroviridis	435	435	435	435	435	435	435	435	435	435	435	435	435	435	435	435	435	435	435	435	435	435	315	110	128	0
Zebrafish	Danio rerio	435	435	435	435	435	435	435	435	435	435	435	435	435	435	435	435	435	435	435	435	435	435	315	229.9	229.9	229.9	0

### Sheet: Table S3
Species weights for 2R WGD
Organism	Scientific name	Phylogenetic weight
Human	Homo sapiens	0.0102515
Anole lizard	Anolis carolinensis	0.570292
Cat	Felis catus	0.061231
Chicken	Gallus gallus	0.208327
Chimpanzee	Pan troglodytes	0.0102515
Cow	Bos taurus	0.0422783
Dog	Canis lupus familiaris	0.061231
Gorilla	Gorilla gorilla gorilla	0.0129614
Horse	Equus caballus	0.0785262
Macaque	Macaca mulatta	0.0154148
Marmoset	Callithrix jacchus	0.0578025
Mouse	Mus musculus	0.0587337
Olive baboon	Papio anubis	0.0175195
Opossum	Monodelphis domestica	0.337969
Orangutan	Pongo abelii	0.0203442
Pig	Sus scrofa	0.063196
Rabbit	Oryctolagus cuniculus	0.100943
Rat	Rattus norvegicus	0.056732
Sheep	Ovis aries	0.0382587
Turkey	Meleagris gallopavo	0.208327
Vervet-AGM	Chlorocebus sabaeus	0.0189651
Zebra Finch	Taeniopygia guttata	0.333063
Spotted gar	Lepisosteus oculatus	0.724875
Stickleback	Gasterosteus aculeatus	0.283045
Medaka	Oryzias latipes	0.318201
Tetraodon	Tetraodon nigroviridis	0.283045
Zebrafish	Danio rerio	0.530883
N’	2R-WGD Sum_k w_k	4.52267
Species weights for 3R WGD
Species	Scientific name	Phylogenetic weight
Stickleback	Gasterosteus aculeatus	0.497557
Medaka	Oryzias latipes	0.552949
Tetraodon	Tetraodon nigroviridis	0.497557
Zebrafish	Danio rerio	0.861523
N’	3R-WGD Sum_k w_k	2.40959

### Sheet: Table S4
Organism	Scientific name	WGD	Q-score criteria	Total families	Total pairs	Individual ohnologs
Cat	Felis catus	2R	Strict	1773	4140	4844
Cat	Felis catus	2R	Intermediate	2081	5615	5905
Cat	Felis catus	2R	Relaxed	2309	7373	6766
Zebra Finch	Taeniopygia guttata	2R	Strict	1575	3580	4330
Zebra Finch	Taeniopygia guttata	2R	Intermediate	1827	4662	5211
Zebra Finch	Taeniopygia guttata	2R	Relaxed	2015	5927	5938
Mouse	Mus musculus	2R	Strict	1806	4161	4843
Mouse	Mus musculus	2R	Intermediate	2117	5622	5872
Mouse	Mus musculus	2R	Relaxed	2349	7573	6854
Zebrafish	Danio rerio	2R	Strict	1860	6911	6271
Zebrafish	Danio rerio	3R	Strict	1952	2536	4284
Zebrafish	Danio rerio	2R	Intermediate	2258	10117	7920
Zebrafish	Danio rerio	3R	Intermediate	2033	2682	4498
Zebrafish	Danio rerio	2R	Relaxed	2548	14455	9406
Zebrafish	Danio rerio	3R	Relaxed	2160	3311	4862
Anole lizard	Anolis carolinensis	2R	Strict	1665	3565	4354
Anole lizard	Anolis carolinensis	2R	Intermediate	1984	4994	5447
Anole lizard	Anolis carolinensis	2R	Relaxed	2209	6912	6402
Human	Homo sapiens	2R	Strict	1827	4258	4940
Human	Homo sapiens	2R	Intermediate	2142	5644	5964
Human	Homo sapiens	2R	Relaxed	2373	7358	6870
Vervet-AGM	Chlorocebus sabaeus	2R	Strict	1782	4059	4774
Vervet-AGM	Chlorocebus sabaeus	2R	Intermediate	2090	5439	5769
Vervet-AGM	Chlorocebus sabaeus	2R	Relaxed	2323	7064	6639
Chimpanzee	Pan troglodytes	2R	Strict	1712	3717	4485
Chimpanzee	Pan troglodytes	2R	Intermediate	2012	4923	5427
Chimpanzee	Pan troglodytes	2R	Relaxed	2241	6403	6280
Marmoset	Callithrix jacchus	2R	Strict	1766	4609	4970
Marmoset	Callithrix jacchus	2R	Intermediate	2067	6225	6023
Marmoset	Callithrix jacchus	2R	Relaxed	2295	8763	6936
Horse	Equus caballus	2R	Strict	1770	3831	4642
Horse	Equus caballus	2R	Intermediate	2084	5093	5628
Horse	Equus caballus	2R	Relaxed	2319	6640	6519
Medaka	Oryzias latipes	2R	Strict	1666	5238	5222
Medaka	Oryzias latipes	3R	Strict	1727	1943	3559
Medaka	Oryzias latipes	2R	Intermediate	2016	7256	6541
Medaka	Oryzias latipes	3R	Intermediate	1774	2029	3666
Medaka	Oryzias latipes	2R	Relaxed	2267	9811	7657
Medaka	Oryzias latipes	3R	Relaxed	1832	2160	3818
Dog	Canis familiaris	2R	Strict	1778	4147	4816
Dog	Canis familiaris	2R	Intermediate	2086	5599	5858
Dog	Canis familiaris	2R	Relaxed	2309	7471	6708
Macaque	Macaca mulatta	2R	Strict	1778	4488	4993
Macaque	Macaca mulatta	2R	Intermediate	2095	5979	6063
Macaque	Macaca mulatta	2R	Relaxed	2330	7924	6986
Sheep	Ovis aries	2R	Strict	1775	4346	4932
Sheep	Ovis aries	2R	Intermediate	2090	5810	5991
Sheep	Ovis aries	2R	Relaxed	2327	7603	6899
Gorilla	Gorilla gorilla	2R	Strict	1748	4139	4809
Gorilla	Gorilla gorilla	2R	Intermediate	2063	5581	5871
Gorilla	Gorilla gorilla	2R	Relaxed	2299	7345	6784
Spotted gar	Lepisosteus oculatus	2R	Strict	1883	4041	4908
Spotted gar	Lepisosteus oculatus	2R	Intermediate	2233	5538	6059
Spotted gar	Lepisosteus oculatus	2R	Relaxed	2498	7357	7035
Rabbit	Oryctolagus cuniculus	2R	Strict	1637	3779	4421
Rabbit	Oryctolagus cuniculus	2R	Intermediate	1919	5106	5398
Rabbit	Oryctolagus cuniculus	2R	Relaxed	2136	6711	6224
Olive baboon	Papio anubis	2R	Strict	1787	4183	4833
Olive baboon	Papio anubis	2R	Intermediate	2090	5586	5822
Olive baboon	Papio anubis	2R	Relaxed	2311	7360	6680
Opossum	Monodelphis domestica	2R	Strict	1749	4099	4800
Opossum	Monodelphis domestica	2R	Intermediate	2053	5700	5957
Opossum	Monodelphis domestica	2R	Relaxed	2291	7651	6908
Rat	Rattus norvegicus	2R	Strict	1761	4282	4895
Rat	Rattus norvegicus	2R	Intermediate	2077	5866	5964
Rat	Rattus norvegicus	2R	Relaxed	2310	7729	6922
Pig	Sus scrofa	2R	Strict	1636	4533	4872
Pig	Sus scrofa	2R	Intermediate	1920	6016	5945
Pig	Sus scrofa	2R	Relaxed	2144	7781	6870
Stickleback	Gasterosteus aculeatus	2R	Strict	1750	5729	5645
Stickleback	Gasterosteus aculeatus	3R	Strict	1921	2045	3943
Stickleback	Gasterosteus aculeatus	2R	Intermediate	2117	7923	7059
Stickleback	Gasterosteus aculeatus	3R	Intermediate	1996	2288	4143
Stickleback	Gasterosteus aculeatus	2R	Relaxed	2384	10771	8267
Stickleback	Gasterosteus aculeatus	3R	Relaxed	2081	2440	4352
Cow	Bos taurus	2R	Strict	1776	4152	4854
Cow	Bos taurus	2R	Intermediate	2085	5586	5860
Cow	Bos taurus	2R	Relaxed	2318	7332	6774
Chicken	Gallus gallus	2R	Strict	1632	3072	4047
Chicken	Gallus gallus	2R	Intermediate	1899	4036	4877
Chicken	Gallus gallus	2R	Relaxed	2084	5238	5552
Pufferfish	Tetraodon nigroviridis	2R	Strict	1720	6297	5847
Pufferfish	Tetraodon nigroviridis	3R	Strict	1732	2026	3715
Pufferfish	Tetraodon nigroviridis	2R	Intermediate	2061	8615	7262
Pufferfish	Tetraodon nigroviridis	3R	Intermediate	1805	2135	3882
Pufferfish	Tetraodon nigroviridis	2R	Relaxed	2318	11618	8476
Pufferfish	Tetraodon nigroviridis	3R	Relaxed	1895	2251	4083
Orangutan	Pongo abelii	2R	Strict	1744	3925	4670
Orangutan	Pongo abelii	2R	Intermediate	2052	5215	5677
Orangutan	Pongo abelii	2R	Relaxed	2285	6786	6538
Turkey	Meleagris gallopavo	2R	Strict	1536	3016	3884
Turkey	Meleagris gallopavo	2R	Intermediate	1792	3927	4668
Turkey	Meleagris gallopavo	2R	Relaxed	1966	4988	5301

### Sheet: Table S5
Organism	Scientific name	WGD	Q-score criteria	Gene type	Ohnolog pairs
Anole lizard	Anolis carolinensis	2R	Strict	miRNA	3
Anole lizard	Anolis carolinensis	2R	Strict	protein coding	3562
Anole lizard	Anolis carolinensis	2R	Intermediate	miRNA	13
Anole lizard	Anolis carolinensis	2R	Intermediate	protein coding	4981
Anole lizard	Anolis carolinensis	2R	Relaxed	miRNA	24
Anole lizard	Anolis carolinensis	2R	Relaxed	protein coding	6888
Cow	Bos taurus	2R	Strict	miRNA	5
Cow	Bos taurus	2R	Strict	protein coding	4147
Cow	Bos taurus	2R	Intermediate	miRNA	16
Cow	Bos taurus	2R	Intermediate	protein coding	5570
Cow	Bos taurus	2R	Relaxed	miRNA	28
Cow	Bos taurus	2R	Relaxed	protein coding	7304
Marmoset	Callithrix jacchus	2R	Strict	miRNA	4
Marmoset	Callithrix jacchus	2R	Strict	protein coding	4605
Marmoset	Callithrix jacchus	2R	Intermediate	miRNA	13
Marmoset	Callithrix jacchus	2R	Intermediate	protein coding	6212
Marmoset	Callithrix jacchus	2R	Relaxed	miRNA	21
Marmoset	Callithrix jacchus	2R	Relaxed	protein coding	8738
Marmoset	Callithrix jacchus	2R	Relaxed	snoRNA	4
Dog	Canis familiaris	2R	Strict	miRNA	5
Dog	Canis familiaris	2R	Strict	protein coding	4142
Dog	Canis familiaris	2R	Intermediate	miRNA	14
Dog	Canis familiaris	2R	Intermediate	protein coding	5585
Dog	Canis familiaris	2R	Relaxed	miRNA	26
Dog	Canis familiaris	2R	Relaxed	protein coding	7445
Vervet-AGM	Chlorocebus sabaeus	2R	Strict	miRNA	5
Vervet-AGM	Chlorocebus sabaeus	2R	Strict	protein coding	4054
Vervet-AGM	Chlorocebus sabaeus	2R	Intermediate	miRNA	15
Vervet-AGM	Chlorocebus sabaeus	2R	Intermediate	protein coding	5424
Vervet-AGM	Chlorocebus sabaeus	2R	Relaxed	miRNA	26
Vervet-AGM	Chlorocebus sabaeus	2R	Relaxed	protein coding	7036
Vervet-AGM	Chlorocebus sabaeus	2R	Relaxed	snoRNA	2
Zebrafish	Danio rerio	2R	Strict	miRNA	6
Zebrafish	Danio rerio	2R	Strict	protein coding	6905
Zebrafish	Danio rerio	2R	Intermediate	miRNA	27
Zebrafish	Danio rerio	2R	Intermediate	protein coding	10090
Zebrafish	Danio rerio	2R	Relaxed	miRNA	60
Zebrafish	Danio rerio	2R	Relaxed	mirna	2
Zebrafish	Danio rerio	2R	Relaxed	protein coding	14393
Zebrafish	Danio rerio	3R	Strict	miRNA	24
Zebrafish	Danio rerio	3R	Strict	protein coding	2507
Zebrafish	Danio rerio	3R	Strict	snoRNA	4
Zebrafish	Danio rerio	3R	Strict	snRNA	1
Zebrafish	Danio rerio	3R	Intermediate	miRNA	25
Zebrafish	Danio rerio	3R	Intermediate	protein coding	2652
Zebrafish	Danio rerio	3R	Intermediate	snoRNA	4
Zebrafish	Danio rerio	3R	Intermediate	snRNA	1
Zebrafish	Danio rerio	3R	Relaxed	miRNA	25
Zebrafish	Danio rerio	3R	Relaxed	protein coding	3281
Zebrafish	Danio rerio	3R	Relaxed	snoRNA	4
Zebrafish	Danio rerio	3R	Relaxed	snRNA	1
Horse	Equus caballus	2R	Strict	miRNA	5
Horse	Equus caballus	2R	Strict	protein coding	3826
Horse	Equus caballus	2R	Intermediate	miRNA	13
Horse	Equus caballus	2R	Intermediate	protein coding	5080
Horse	Equus caballus	2R	Relaxed	miRNA	23
Horse	Equus caballus	2R	Relaxed	protein coding	6613
Horse	Equus caballus	2R	Relaxed	snoRNA	4
Cat	Felis catus	2R	Strict	miRNA	5
Cat	Felis catus	2R	Strict	protein coding	4135
Cat	Felis catus	2R	Intermediate	miRNA	15
Cat	Felis catus	2R	Intermediate	protein coding	5600
Cat	Felis catus	2R	Relaxed	miRNA	26
Cat	Felis catus	2R	Relaxed	protein coding	7347
Chicken	Gallus gallus	2R	Strict	miRNA	1
Chicken	Gallus gallus	2R	Strict	protein coding	3071
Chicken	Gallus gallus	2R	Intermediate	miRNA	9
Chicken	Gallus gallus	2R	Intermediate	protein coding	4027
Chicken	Gallus gallus	2R	Relaxed	miRNA	23
Chicken	Gallus gallus	2R	Relaxed	protein coding	5215
Stickleback	Gasterosteus aculeatus	2R	Strict	miRNA	7
Stickleback	Gasterosteus aculeatus	2R	Strict	protein coding	5722
Stickleback	Gasterosteus aculeatus	2R	Intermediate	miRNA	25
Stickleback	Gasterosteus aculeatus	2R	Intermediate	protein coding	7898
Stickleback	Gasterosteus aculeatus	2R	Relaxed	miRNA	35
Stickleback	Gasterosteus aculeatus	2R	Relaxed	protein coding	10736
Stickleback	Gasterosteus aculeatus	3R	Strict	miRNA	17
Stickleback	Gasterosteus aculeatus	3R	Strict	protein coding	2027
Stickleback	Gasterosteus aculeatus	3R	Strict	snoRNA	1
Stickleback	Gasterosteus aculeatus	3R	Intermediate	miRNA	18
Stickleback	Gasterosteus aculeatus	3R	Intermediate	protein coding	2269
Stickleback	Gasterosteus aculeatus	3R	Intermediate	snoRNA	1
Stickleback	Gasterosteus aculeatus	3R	Relaxed	miRNA	18
Stickleback	Gasterosteus aculeatus	3R	Relaxed	protein coding	2421
Stickleback	Gasterosteus aculeatus	3R	Relaxed	snoRNA	1
Gorilla	Gorilla gorilla	2R	Strict	miRNA	5
Gorilla	Gorilla gorilla	2R	Strict	protein coding	4134
Gorilla	Gorilla gorilla	2R	Intermediate	miRNA	14
Gorilla	Gorilla gorilla	2R	Intermediate	protein coding	5567
Gorilla	Gorilla gorilla	2R	Relaxed	miRNA	21
Gorilla	Gorilla gorilla	2R	Relaxed	protein coding	7320
Gorilla	Gorilla gorilla	2R	Relaxed	snoRNA	4
Human	Homo sapiens	2R	Strict	miRNA	5
Human	Homo sapiens	2R	Strict	protein coding	4253
Human	Homo sapiens	2R	Intermediate	miRNA	16
Human	Homo sapiens	2R	Intermediate	protein coding	5628
Human	Homo sapiens	2R	Relaxed	miRNA	28
Human	Homo sapiens	2R	Relaxed	protein coding	7328
Human	Homo sapiens	2R	Relaxed	snoRNA	2
Spotted gar	Lepisosteus oculatus	2R	Strict	miRNA	1
Spotted gar	Lepisosteus oculatus	2R	Strict	protein coding	4040
Spotted gar	Lepisosteus oculatus	2R	Intermediate	miRNA	10
Spotted gar	Lepisosteus oculatus	2R	Intermediate	protein coding	5528
Spotted gar	Lepisosteus oculatus	2R	Relaxed	miRNA	23
Spotted gar	Lepisosteus oculatus	2R	Relaxed	protein coding	7334
Macaque	Macaca mulatta	2R	Strict	miRNA	5
Macaque	Macaca mulatta	2R	Strict	protein coding	4483
Macaque	Macaca mulatta	2R	Intermediate	miRNA	15
Macaque	Macaca mulatta	2R	Intermediate	protein coding	5964
Macaque	Macaca mulatta	2R	Relaxed	miRNA	24
Macaque	Macaca mulatta	2R	Relaxed	protein coding	7895
Macaque	Macaca mulatta	2R	Relaxed	snoRNA	5
Turkey	Meleagris gallopavo	2R	Strict	miRNA	1
Turkey	Meleagris gallopavo	2R	Strict	protein coding	3015
Turkey	Meleagris gallopavo	2R	Intermediate	miRNA	6
Turkey	Meleagris gallopavo	2R	Intermediate	protein coding	3921
Turkey	Meleagris gallopavo	2R	Relaxed	miRNA	15
Turkey	Meleagris gallopavo	2R	Relaxed	protein coding	4973
Opossum	Monodelphis domestica	2R	Strict	miRNA	4
Opossum	Monodelphis domestica	2R	Strict	protein coding	4095
Opossum	Monodelphis domestica	2R	Intermediate	miRNA	13
Opossum	Monodelphis domestica	2R	Intermediate	protein coding	5687
Opossum	Monodelphis domestica	2R	Relaxed	miRNA	18
Opossum	Monodelphis domestica	2R	Relaxed	protein coding	7633
Mouse	Mus musculus	2R	Strict	protein coding	4161
Mouse	Mus musculus	2R	Intermediate	protein coding	5622
Mouse	Mus musculus	2R	Relaxed	protein coding	7572
Mouse	Mus musculus	2R	Relaxed	snoRNA	1
Rabbit	Oryctolagus cuniculus	2R	Strict	miRNA	4
Rabbit	Oryctolagus cuniculus	2R	Strict	protein coding	3775
Rabbit	Oryctolagus cuniculus	2R	Intermediate	miRNA	9
Rabbit	Oryctolagus cuniculus	2R	Intermediate	protein coding	5097
Rabbit	Oryctolagus cuniculus	2R	Relaxed	miRNA	14
Rabbit	Oryctolagus cuniculus	2R	Relaxed	protein coding	6689
Rabbit	Oryctolagus cuniculus	2R	Relaxed	snoRNA	8
Medaka	Oryzias latipes	2R	Strict	miRNA	7
Medaka	Oryzias latipes	2R	Strict	protein coding	5231
Medaka	Oryzias latipes	2R	Intermediate	miRNA	21
Medaka	Oryzias latipes	2R	Intermediate	protein coding	7235
Medaka	Oryzias latipes	2R	Relaxed	miRNA	37
Medaka	Oryzias latipes	2R	Relaxed	protein coding	9774
Medaka	Oryzias latipes	3R	Strict	miRNA	16
Medaka	Oryzias latipes	3R	Strict	protein coding	1927
Medaka	Oryzias latipes	3R	Intermediate	miRNA	17
Medaka	Oryzias latipes	3R	Intermediate	protein coding	2012
Medaka	Oryzias latipes	3R	Relaxed	miRNA	17
Medaka	Oryzias latipes	3R	Relaxed	protein coding	2143
Sheep	Ovis aries	2R	Strict	miRNA	2
Sheep	Ovis aries	2R	Strict	protein coding	4344
Sheep	Ovis aries	2R	Intermediate	miRNA	11
Sheep	Ovis aries	2R	Intermediate	protein coding	5799
Sheep	Ovis aries	2R	Relaxed	miRNA	20
Sheep	Ovis aries	2R	Relaxed	protein coding	7581
Sheep	Ovis aries	2R	Relaxed	snoRNA	2
Chimpanzee	Pan troglodytes	2R	Strict	miRNA	4
Chimpanzee	Pan troglodytes	2R	Strict	protein coding	3713
Chimpanzee	Pan troglodytes	2R	Intermediate	miRNA	14
Chimpanzee	Pan troglodytes	2R	Intermediate	protein coding	4909
Chimpanzee	Pan troglodytes	2R	Relaxed	miRNA	26
Chimpanzee	Pan troglodytes	2R	Relaxed	protein coding	6374
Chimpanzee	Pan troglodytes	2R	Relaxed	snoRNA	3
Olive baboon	Papio anubis	2R	Strict	miRNA	5
Olive baboon	Papio anubis	2R	Strict	protein coding	4178
Olive baboon	Papio anubis	2R	Intermediate	miRNA	14
Olive baboon	Papio anubis	2R	Intermediate	protein coding	5572
Olive baboon	Papio anubis	2R	Relaxed	miRNA	26
Olive baboon	Papio anubis	2R	Relaxed	protein coding	7334
Orangutan	Pongo abelii	2R	Strict	miRNA	4
Orangutan	Pongo abelii	2R	Strict	protein coding	3921
Orangutan	Pongo abelii	2R	Intermediate	miRNA	12
Orangutan	Pongo abelii	2R	Intermediate	protein coding	5203
Orangutan	Pongo abelii	2R	Relaxed	miRNA	22
Orangutan	Pongo abelii	2R	Relaxed	protein coding	6752
Orangutan	Pongo abelii	2R	Relaxed	snoRNA	12
Rat	Rattus norvegicus	2R	Strict	miRNA	2
Rat	Rattus norvegicus	2R	Strict	protein coding	4280
Rat	Rattus norvegicus	2R	Intermediate	miRNA	7
Rat	Rattus norvegicus	2R	Intermediate	protein coding	5859
Rat	Rattus norvegicus	2R	Relaxed	miRNA	16
Rat	Rattus norvegicus	2R	Relaxed	protein coding	7712
Rat	Rattus norvegicus	2R	Relaxed	snoRNA	1
Pig	Sus scrofa	2R	Strict	miRNA	2
Pig	Sus scrofa	2R	Strict	protein coding	4531
Pig	Sus scrofa	2R	Intermediate	miRNA	11
Pig	Sus scrofa	2R	Intermediate	protein coding	6005
Pig	Sus scrofa	2R	Relaxed	miRNA	22
Pig	Sus scrofa	2R	Relaxed	protein coding	7753
Pig	Sus scrofa	2R	Relaxed	snoRNA	6
Zebra Finch	Taeniopygia guttata	2R	Strict	miRNA	1
Zebra Finch	Taeniopygia guttata	2R	Strict	protein coding	3579
Zebra Finch	Taeniopygia guttata	2R	Intermediate	miRNA	12
Zebra Finch	Taeniopygia guttata	2R	Intermediate	protein coding	4650
Zebra Finch	Taeniopygia guttata	2R	Relaxed	miRNA	21
Zebra Finch	Taeniopygia guttata	2R	Relaxed	protein coding	5906
Pufferfish	Tetraodon nigroviridis	2R	Strict	miRNA	6
Pufferfish	Tetraodon nigroviridis	2R	Strict	protein coding	6291
Pufferfish	Tetraodon nigroviridis	2R	Intermediate	miRNA	16
Pufferfish	Tetraodon nigroviridis	2R	Intermediate	protein coding	8599
Pufferfish	Tetraodon nigroviridis	2R	Relaxed	miRNA	26
Pufferfish	Tetraodon nigroviridis	2R	Relaxed	protein coding	11592
Pufferfish	Tetraodon nigroviridis	3R	Strict	miRNA	19
Pufferfish	Tetraodon nigroviridis	3R	Strict	protein coding	2004
Pufferfish	Tetraodon nigroviridis	3R	Strict	snoRNA	2
Pufferfish	Tetraodon nigroviridis	3R	Strict	snRNA	1
Pufferfish	Tetraodon nigroviridis	3R	Intermediate	miRNA	21
Pufferfish	Tetraodon nigroviridis	3R	Intermediate	protein coding	2111
Pufferfish	Tetraodon nigroviridis	3R	Intermediate	snoRNA	2
Pufferfish	Tetraodon nigroviridis	3R	Intermediate	snRNA	1
Pufferfish	Tetraodon nigroviridis	3R	Relaxed	miRNA	21
Pufferfish	Tetraodon nigroviridis	3R	Relaxed	protein coding	2227
Pufferfish	Tetraodon nigroviridis	3R	Relaxed	snoRNA	2
Pufferfish	Tetraodon nigroviridis	3R	Relaxed	snRNA	1
